# TRAFfic signals: High-throughput CAR discovery in NK cells reveals novel TRAF-binding endodomains that drive enhanced persistence and cytotoxicity

**DOI:** 10.1101/2023.08.02.551530

**Authors:** Maddie D. Williams, Aye T. Chen, Matthew R. Stone, Lan Guo, Brian J. Belmont, Rebekah Turk, Nick Bogard, Nora Kearns, Mary Young, Bryce Daines, Max Darnell

## Abstract

Natural killer (NK) cells are a promising alternative therapeutic platform to CAR T cells given their favorable safety profile and potent killing ability. However, CAR NK cells suffer from limited persistence *in vivo*, which is, in part, thought to be the consequence of limited cytokine signaling. To address this challenge, we developed an innovative high-throughput screening strategy to identify CAR endodomains that could drive enhanced persistence while maintaining potent cytotoxicity. We uncovered a family of TRAF-binding endodomains that outperform benchmarks in primary NK cells along dimensions of persistence and cytotoxicity, even in low IL-2 conditions. This work highlights the importance of cell-type-specific cell therapy engineering and unlocks a wide range of high-throughput molecular engineering avenues in NK cells.
