## Supplemental Table 1 for "TRAFfic signals: High-throughput CAR discovery in NK cells reveals novel TRAF-binding endodomains that drive enhanced persistence and cytotoxicity"

Name	Previous use	Category
blank	blank	control
NKp65_ecto	none	control
OX40L	Pule et al 2003	control
PDCD1	none	control
CD2	Barrett et al 2022	other NK receptors
CRTAM	Chockley et al 2023	other NK receptors
IL7RA	Shum et al 2017	other NK receptors
NKp80	none	other NK receptors
2B4	Li et al 2018	PI3K/Fyn/Lck
CD28	Krause et al 1998, Finney et al 1998	PI3K/Fyn/Lck
CD84	none	PI3K/Fyn/Lck
DAP10	Chang et al 2013	PI3K/Fyn/Lck
DNAM1	Huang et al 2020	PI3K/Fyn/Lck
ICOS	Kuedan et al 2014	PI3K/Fyn/Lck
Ly9	none	PI3K/Fyn/Lck
SLAMF6	none	PI3K/Fyn/Lck
SLAMF7	none	PI3K/Fyn/Lck
FcgRIIIa	none	Syk/ZAP-70 and their associated receptors
CD3ζ	Irving and Weiss 1991, Romeo and Seed 1991, Letourneur and Klausner 1991	Syk/ZAP-70 and their associated receptors
DAP12	Topfer et al 2015	Syk/ZAP-70 and their associated receptors
FCER1G	Klichinsky et al 2020	Syk/ZAP-70 and their associated receptors
NKp30	none	Syk/ZAP-70 and their associated receptors
NKp44	none	Syk/ZAP-70 and their associated receptors
NKp46	none	Syk/ZAP-70 and their associated receptors
4-1BB	Finney et al 2003, Imai et al 2004	TRAF
BAFFR	Goodman et al 2022	TRAF
CD27	Weinkove et al 2019	TRAF
CD30	Cho et al 2022	TRAF
CD40	Collinson-Pautz et al 2019	TRAF
Fn14	McKenzie et al 2023	TRAF
LMP1	Daniels et al 2022	TRAF
RANK_1sthalf	McKenzie et al 2023	TRAF
RANK_2ndhalf	McKenzie et al 2023	TRAF
TLR4	none	TRAF
TNFR2	McKenzie et al 2023	TRAF
TNFRSF3	McKenzie et al 2023	TRAF
