## Supplemental Table 2 for "TRAFfic signals: High-throughput CAR discovery in NK cells reveals novel TRAF-binding endodomains that drive enhanced persistence and cytotoxicity"

Name	Gene	Previous use	Category	Signaling
CDH5_755	CDH5		SH2/SH3 signaling	ITIM
2B4_271	2B4		SH2/SH3 signaling	ITSM
2B4_317	2B4		SH2/SH3 signaling	ITSM
2B4_342	2B4		SH2/SH3 signaling	ITSM
CD3E_188	CD3E		SH2/SH3 signaling	ITAM
CD3E_188199	CD3E		SH2/SH3 signaling	ITAM
CD3E_199	CD3E		SH2/SH3 signaling	ITAM
CD3Z_111	CD3Z		SH2/SH3 signaling	ITAM
CD3Z_111123	CD3Z	Feucht et al 2019	SH2/SH3 signaling	ITAM
CD3Z_123	CD3Z		SH2/SH3 signaling	ITAM
CD3Z_123142	CD3Z		SH2/SH3 signaling	ITAM
CD3Z_142	CD3Z		SH2/SH3 signaling	ITAM
CD3Z_142153	CD3Z	Feucht et al 2019	SH2/SH3 signaling	ITAM
CD3Z_153	CD3Z		SH2/SH3 signaling	ITAM
CD3Z_64	CD3Z		SH2/SH3 signaling	ITAM
CD3Z_6483	CD3Z	Feucht et al 2019	SH2/SH3 signaling	ITAM
CD3Z_83	CD3Z		SH2/SH3 signaling	ITAM
CXCR6_311	CXCR6		SH2/SH3 signaling	ITIM
FCER1G_65	FCER1G		SH2/SH3 signaling	ITAM
FCER1G_6576	FCER1G		SH2/SH3 signaling	ITAM
FCER1G_76	FCER1G		SH2/SH3 signaling	ITAM
FCGR2A_288	FCGR2A		SH2/SH3 signaling	ITAM
FCGR2A_288304	FCGR2A		SH2/SH3 signaling	ITAM
FCGR2A_304	FCGR2A		SH2/SH3 signaling	ITAM
IL1R1_372	IL1R1		SH2/SH3 signaling	ITIM
IL6ST_759	IL6ST		SH2/SH3 signaling	ITIM
KIR2DL3_303	KIR2DL3		SH2/SH3 signaling	ITIM
KIR2DL4_300	KIR2DL4		SH2/SH3 signaling	ITIM
KIR3DL1_428	KIR3DL1		SH2/SH3 signaling	ITIM
KIR3DL2_428	KIR3DL2		SH2/SH3 signaling	ITIM
LILRB4_360	LILRB4		SH2/SH3 signaling	ITIM
LILRB4_412	LILRB4		SH2/SH3 signaling	ITIM
LMP1_203	LMP1		TRAF signaling	TRAF-binding
NKp44_259	NKp44		SH2/SH3 signaling	ITIM
GP1BB_382	GP1BB		TRAF signaling	TRAF-binding
PDCD1_223	PDCD1		SH2/SH3 signaling	ITIM
PDCD1_248	PDCD1		SH2/SH3 signaling	ITSM
PECAM1_690	PECAM1		SH2/SH3 signaling	ITIM
PECAM1_713	PECAM1		SH2/SH3 signaling	ITSM
PILRA_269	PILRA		SH2/SH3 signaling	ITIM
spacer	spacer	Daniels et al 2022	None	spacer
TANK_180	TANK		TRAF signaling	TRAF-binding
TGFBR1_482	TGFBR1		TRAF signaling	TRAF-binding
RANK_344	RANK		TRAF signaling	TRAF-binding
OX40_262	OX40		TRAF signaling	TRAF-binding
CD40_233	CD40		TRAF signaling	TRAF-binding
CD40_250	CD40		TRAF signaling	TRAF-binding
4-1BB_234	4-1BB		TRAF signaling	TRAF-binding
4-1BB_246	4-1BB		TRAF signaling	TRAF-binding
DAP12_102	DAP12		SH2/SH3 signaling	ITAM
DAP12_91	DAP12		SH2/SH3 signaling	ITAM
DAP12_91102	DAP12		SH2/SH3 signaling	ITAM
