## Supplemental Table 3 for "TRAFfic signals: High-throughput CAR discovery in NK cells reveals novel TRAF-binding endodomains that drive enhanced persistence and cytotoxicity"

ConstructID	library	endo1	endo2	enrichment	enriched conditions
4-1BB__CD40	full-length	4-1BB	CD40	pos	Daily,lowIL2
4-1BB__Fn14	full-length	4-1BB	Fn14	pos	Daily,Periodic,lowIL2
blank__CD40	full-length	blank	CD40	pos	Daily,Periodic,lowIL2
blank__Fn14	full-length	blank	Fn14	pos	Daily,Periodic
CD27__CD40	full-length	CD27	CD40	pos	lowIL2
CD27__DAP10	full-length	CD27	DAP10	pos	Daily,Periodic
CD27__FCER1G	full-length	CD27	FCER1G	pos	Daily,Periodic,lowIL2
CD40__4-1BB	full-length	CD40	4-1BB	pos	Daily,Periodic,lowIL2
CD40__DAP10	full-length	CD40	DAP10	pos	Daily,Periodic,lowIL2
CD40__FCER1G	full-length	CD40	FCER1G	pos	Daily,Periodic,lowIL2
CD40__FcgRIIIa	full-length	CD40	FcgRIIIa	pos	Daily,Periodic
CD40__NKp30	full-length	CD40	NKp30	pos	Daily,lowIL2
DAP10__4-1BB	full-length	DAP10	4-1BB	pos	Daily,lowIL2
DAP10__CD40	full-length	DAP10	CD40	pos	Daily,lowIL2
DAP10__Fn14	full-length	DAP10	Fn14	pos	Daily,Periodic
DAP12__Fn14	full-length	DAP12	Fn14	pos	Daily,lowIL2
FcgRIIIa__CD27	full-length	FcgRIIIa	CD27	pos	Periodic,lowIL2
Fn14	full-length	Fn14	NA	pos	Daily,Periodic,lowIL2
Fn14__4-1BB	full-length	Fn14	4-1BB	pos	Daily,lowIL2
Fn14__CD27	full-length	Fn14	CD27	pos	Daily,Periodic,lowIL2
Fn14__CD40	full-length	Fn14	CD40	pos	Daily
Fn14__CRTAM	full-length	Fn14	CRTAM	pos	Daily,Periodic
Fn14__FCER1G	full-length	Fn14	FCER1G	pos	Daily,Periodic
Fn14__FcgRIIIa	full-length	Fn14	FcgRIIIa	pos	Daily,Periodic,lowIL2
Fn14__Fn14	full-length	Fn14	Fn14	pos	Daily,Periodic,lowIL2
Fn14__NKp30	full-length	Fn14	NKp30	pos	Daily,Periodic,lowIL2
ICOS__CD40	full-length	ICOS	CD40	pos	Daily,Periodic,lowIL2
NKp46__DAP10	full-length	NKp46	DAP10	pos	Daily,Periodic
NKp46__Fn14	full-length	NKp46	Fn14	pos	Daily,Periodic
CD28__NKp30	full-length	CD28	NKp30	neg	Daily
ICOS__FcgRIIIa	full-length	ICOS	FcgRIIIa	neg	lowIL2
SLAMF6__CD28	full-length	SLAMF6	CD28	neg	Periodic
SLAMF7__DAP10	full-length	SLAMF7	DAP10	neg	lowIL2
CDH5_755__TANK_180	motif	CDH5_755	TANK_180	pos	Daily
CD3E_188199	motif	CD3E_188199	NA	pos	lowIL2
CD3Z_142153__TANK_180	motif	CD3Z_142153	TANK_180	pos	Daily,Periodic
CD3Z_83__LMP1_203	motif	CD3Z_83	LMP1_203	pos	Daily,Periodic,lowIL2
KIR2DL3_303__TANK_180	motif	KIR2DL3_303	TANK_180	pos	Daily
KIR3DL2_428__CD3Z_142153	motif	KIR3DL2_428	CD3Z_142153	pos	Daily,Periodic,lowIL2
LMP1_203	motif	LMP1_203	NA	pos	Daily
OX40_262__CD40_233	motif	OX40_262	CD40_233	pos	lowIL2
4-1BB_234__TANK_180	motif	4-1BB_234	TANK_180	pos	Daily,Periodic
4-1BB_234__DAP12_91	motif	4-1BB_234	DAP12_91	pos	Daily,Periodic
DAP12_102__CD3Z_64	motif	DAP12_102	CD3Z_64	pos	Daily,Periodic,lowIL2
2B4_317__OX40_262	motif	2B4_317	OX40_262	neg	Daily
2B4_317__DAP12_91	motif	2B4_317	DAP12_91	neg	Daily
KIR3DL1_428__CD3E_188199	motif	KIR3DL1_428	CD3E_188199	neg	Periodic
MOCK	NA	NA	NA	control
