## Supplemental Table 4 for "TRAFfic signals: High-throughput CAR discovery in NK cells reveals novel TRAF-binding endodomains that drive enhanced persistence and cytotoxicity"

ConstructID	library	endo1	endo2
LMP1_203	motif	LMP1_203	NA
CD3Z_142153__TANK_180	motif	CD3Z_142153	TANK_180
CD40__NKp30	full-length	CD40	NKp30
Fn14__CD27	full-length	Fn14	CD27
Fn14__CD40	full-length	Fn14	CD40
Fn14__CRTAM	full-length	Fn14	CRTAM
Fn14__FCER1G	full-length	Fn14	FCER1G
Fn14__FcgRIIIa	full-length	Fn14	FcgRIIIa
4-1BB_234__DAP12_91	motif	4-1BB_234	DAP12_91
PECAM1_713	motif	PECAM1_713	NA
MOCK	NA	NA	NA
