## Supplemental Table 5 for "TRAFfic signals: High-throughput CAR discovery in NK cells reveals novel TRAF-binding endodomains that drive enhanced persistence and cytotoxicity"

ConstructID	library	endo1	endo2
Fn14__CRTAM	full-length	Fn14	CRTAM
Fn14__FCER1G	full-length	Fn14	FCER1G
CD3Z_142153__TANK_180	motif	CD3Z_142153	TANK_180
4-1BB_234__DAP12_91	motif	4-1BB_234	DAP12_91
sham	NA	NA	NA
binder-only	NA	NA	NA
